# Human Endogenous Retrovirus Expression is Dynamically Regulated in Parkinson’s Disease

**DOI:** 10.1101/2023.11.03.565438

**Authors:** Juozas Gordevičius, Thomas Goralski, Alexis Bergsma, Andrea Parham, Emily Kuhn, Lindsay Meyerdirk, Mitch McDonald, Milda Milčiūtė, Elizabeth Van Putten, Lee Marshall, Patrik Brundin, Lena Brundin, Viviane Labrie, Michael Henderson, John Andrew Pospisilik

## Abstract

Parkinson’s disease (PD) is a progressive, debilitating neurodegenerative disease that afflicts approximately every 1000th individual. Recently, activation of genomic transposable elements (TE) has been suggested as a potential driver of PD onset. However, it is unclear where, when, and to what extent TEs are dysregulated in PD. Here, we performed a multi-tissue transcriptional analysis of multiple patient cohorts and identified TE transcriptional activation as a hallmark of PD. We find that PD patients exhibit up-regulation primarily of human endogenous retrovirus (HERV) transcripts in prefrontal cortex tissue, prefrontal neurons as well as in blood, and we demonstrate that TE activation in the blood is highest at the time of PD diagnosis. Supporting a potentially causal association between ERV dysregulation and PD heterogeneity, reduced gene dosage of the TE repressor Trim28 triggers transcriptional changes highly correlated to those measured in animal models of synucleinopathy (PFF-injection), and importantly, to those exhibited by patients themselves. These data identify ERV up-regulation as a common feature of central and peripheral PD etiology, and highlight potential roles for Trim28-dependent TEs in stratifying and monitoring PD and treatment compliance.
