## Additional File 10 for "Human Endogenous Retrovirus Expression is Dynamically Regulated in Parkinson’s Disease"

### Sheet: Additional File 9
SID	Analysis Region	Tissue Area Analyzed (Œºm¬≤)	Stain 1 Area (Œºm¬≤)	% Stain 1 Positive Tissue	Genotype	Surgery	Condition	Lean_Mass_16_wks	Fat_mass_adjusted	Age	SexFemale	RIN
Posp1730	SNpc positive	913112	10428.6	1.1421	KO	PFF	KO_PFF	22.81	1.17971	0.418891	TRUE	3
Posp1730	SNpc negative	912542	25.311	0.002774	KO	PFF	KO_PFF	22.81	1.17971	0.418891	TRUE	3
Posp1731	SNpc positive	909293	3156.78	0.347169	KO	PFF	KO_PFF	20.1	5.77971	0.418891	TRUE	2.3
Posp1731	SNpc negative	916934	19.4894	0.002126	KO	PFF	KO_PFF	20.1	5.77971	0.418891	TRUE	2.3
Posp1733	SNpc positive	998450	3831.83	0.383777	WT	PFF	WT_PFF	20.01	2.71367	0.418891	TRUE	1.5
Posp1733	SNpc negative	959682	38.2195	0.003983	WT	PFF	WT_PFF	20.01	2.71367	0.418891	TRUE	1.5
Posp1735	SNpc positive	372927	399.66	0.107168	KO	PFF	KO_PFF	30.26	-8.12982	0.418891	FALSE	2.2
Posp1735	SNpc negative	362126	40.2444	0.011113	KO	PFF	KO_PFF	30.26	-8.12982	0.418891	FALSE	2.2
Posp1737	SNpc positive	516496	285.255	0.055229	KO	PFF	KO_PFF	25.86	-0.479817	0.418891	FALSE	4.1
Posp1737	SNpc negative	650792	1.26555	0.000194	KO	PFF	KO_PFF	25.86	-0.479817	0.418891	FALSE	4.1
Posp1750	SNpc positive	901454	1470.06	0.163077	WT	PFF	WT_PFF	18.74	-2.42633	0.424367	TRUE	6.8
Posp1750	SNpc negative	928015	109.597	0.01181	WT	PFF	WT_PFF	18.74	-2.42633	0.424367	TRUE	6.8
Posp1752	SNpc positive	978383	752.748	0.076938	WT	PFF	WT_PFF	17.55	-1.76633	0.424367	TRUE	2.4
Posp1752	SNpc negative	1002627	136.679	0.013632	WT	PFF	WT_PFF	17.55	-1.76633	0.424367	TRUE	2.4
Posp1754	SNpc positive	1012074	1418.68	0.140175	WT	PFF	WT_PFF	19.86	0.34367	0.421629	TRUE	2.5
Posp1754	SNpc negative	1026642	30.3731	0.002958	WT	PFF	WT_PFF	19.86	0.34367	0.421629	TRUE	2.5
Posp1887	SNpc positive	945347	1099.76	0.116334	KO	PFF	KO_PFF	17.51	-5.04029	0.394251	TRUE	1.8
Posp1887	SNpc negative	936044	1.77177	0.000189	KO	PFF	KO_PFF	17.51	-5.04029	0.394251	TRUE	1.8
Posp1889	SNpc positive	1.0904e+06	964.094	0.088416	WT	PFF	WT_PFF	26.1	-4.01586	0.396988	FALSE	5.9
Posp1889	SNpc negative	1.08111e+06	18.7301	0.001732	WT	PFF	WT_PFF	26.1	-4.01586	0.396988	FALSE	5.9
Posp2108	SNpc negative	901310	5.82152	0.000646	KO	PBS	KO_PBS	24.06	0.910183	0.40794	FALSE	1.2
Posp2109	SNpc negative	997693	67.3272	0.006748	KO	PBS	KO_PBS	25.4	-0.309817	0.40794	FALSE	1.6
Posp2110	SNpc negative	1.02223e+06	1.26555	0.000124	WT	PBS	WT_PBS	25.14	0.564142	0.40794	FALSE	1
Posp2111	SNpc negative	1.01682e+06	1.26555	0.000124	WT	PBS	WT_PBS	24.13	-0.275858	0.40794	FALSE	2.6
Posp2113	SNpc positive	1050090	2445.55	0.232889	WT	PFF	WT_PFF	24.79	0.634142	0.405202	FALSE	1.8
Posp2113	SNpc negative	1094146	59.987	0.005483	WT	PFF	WT_PFF	24.79	0.634142	0.405202	FALSE	1.8
Posp2114	SNpc positive	900588	2594.88	0.288132	WT	PFF	WT_PFF	23.85	-1.42586	0.405202	FALSE	1.4
Posp2114	SNpc negative	922811	29.3607	0.003182	WT	PFF	WT_PFF	23.85	-1.42586	0.405202	FALSE	1.4
Posp2162	SNpc positive	956660	2687.01	0.280874	WT	PFF	WT_PFF	23.72	0.404142	0.399726	FALSE	2.5
Posp2162	SNpc negative	915496	39.7382	0.004341	WT	PFF	WT_PFF	23.72	0.404142	0.399726	FALSE	2.5
Posp2163	SNpc positive	902405	1691.03	0.187391	KO	PFF	KO_PFF	22.11	-8.01982	0.402464	FALSE	2.5
Posp2163	SNpc negative	937142	43.788	0.004673	KO	PFF	KO_PFF	22.11	-8.01982	0.402464	FALSE	2.5
Posp2164	SNpc positive	1.02721e+06	3238.28	0.31525	KO	PFF	KO_PFF	23.53	-2.74982	0.402464	FALSE	2.3
Posp2164	SNpc negative	990206	51.3813	0.005189	KO	PFF	KO_PFF	23.53	-2.74982	0.402464	FALSE	2.3
Posp2165	SNpc positive	922767	2576.66	0.279231	WT	PFF	WT_PFF	24.86	-0.0658585	0.402464	FALSE	2.3
Posp2165	SNpc negative	908733	12.9086	0.001421	WT	PFF	WT_PFF	24.86	-0.0658585	0.402464	FALSE	2.3
Posp2202	SNpc positive	300165	1493.6	0.497593	KO	PFF	KO_PFF	28.4	1.08018	0.399726	FALSE	2.3
Posp2202	SNpc negative	323129	4.55597	0.00141	KO	PFF	KO_PFF	28.4	1.08018	0.399726	FALSE	2.3
Posp2204	SNpc positive	1.00574e+06	1413.62	0.140555	KO	PFF	KO_PFF	27.99	4.94018	0.399726	FALSE	2.3
Posp2204	SNpc negative	957090	48.597	0.005078	KO	PFF	KO_PFF	27.99	4.94018	0.399726	FALSE	2.3
Posp2908	SNpc negative	951188	24.2985	0.002555	WT	PFF	WT_PFF	18.94	-1.75633	0.449008	TRUE	2.2
Posp2909	SNpc positive	973994	1356.41	0.139263	KO	PFF	KO_PFF	22.49	5.08971	0.449008	TRUE	2.3
Posp2909	SNpc negative	984724	537.605	0.054594	KO	PFF	KO_PFF	22.49	5.08971	0.449008	TRUE	2.3
Posp2911	SNpc negative	980996	5.3153	0.000542	WT	PBS	WT_PBS	26.52	-5.94586	0.449008	FALSE	2.4
Posp2916	SNpc positive	914475	287.533	0.031442	KO	PFF	KO_PFF	19.15	-4.95029	0.449008	TRUE	2.4
Posp2916	SNpc negative	978562	121.999	0.012467	KO	PFF	KO_PFF	19.15	-4.95029	0.449008	TRUE	2.4
Posp2917	SNpc positive	966477	331.827	0.034334	WT	PFF	WT_PFF	18.27	-3.51633	0.449008	TRUE	2.5
Posp2917	SNpc negative	999968	35.9416	0.003594	WT	PFF	WT_PFF	18.27	-3.51633	0.449008	TRUE	2.5
Posp3035	SNpc positive	1.00799e+06	82.0075	0.008136	KO	PFF	KO_PFF	26.77	2.60018	0.438056	FALSE	2.4
Posp3035	SNpc negative	1004284	0.506219	5e-05	KO	PFF	KO_PFF	26.77	2.60018	0.438056	FALSE	2.4
Posp3036	SNpc negative	1005137	5.56841	0.000554	KO	PBS	KO_PBS	29.74	1.14018	0.438056	FALSE	2.4
Posp3037	SNpc negative	1.03946e+06	2.02488	0.000195	WT	PBS	WT_PBS	26.5	5.10414	0.443532	FALSE	2.2
Posp3038	SNpc negative	1.02367e+06	17.2115	0.001681	WT	PBS	WT_PBS	23.34	5.63414	0.443532	FALSE	2.1
Posp3251	SNpc negative	672389	0.506219	7.5e-05	WT	PFF	WT_PFF	26.11	-1.55586	0.410678	FALSE	4.2
Posp3253	SNpc positive	950451	153.637	0.016165	WT	PFF	WT_PFF	25.97	1.45414	0.410678	FALSE	2.5
Posp3253	SNpc negative	948057	4.30286	0.000454	WT	PFF	WT_PFF	25.97	1.45414	0.410678	FALSE	2.5
Posp1730	Isocortex - Bilateral	20187448	4416.51	0.021878	KO	PFF	KO_PFF	22.81	1.17971	0.418891	TRUE	3
Posp1731	Isocortex - Bilateral	23014506	3199.81	0.013903	KO	PFF	KO_PFF	20.1	5.77971	0.418891	TRUE	2.3
Posp1732	Isocortex - Bilateral	21769460	2966.95	0.013629	KO	PFF	KO_PFF	22.27	4.66971	0.418891	TRUE	4.1
Posp1733	Isocortex - Bilateral	17428972	2072.97	0.011894	WT	PFF	WT_PFF	20.01	2.71367	0.418891	TRUE	1.5
Posp1735	Isocortex - Bilateral	6695164	1150.13	0.017179	KO	PFF	KO_PFF	30.26	-8.12982	0.418891	FALSE	2.2
Posp1737	Isocortex - Bilateral	10634810	2317.47	0.021791	KO	PFF	KO_PFF	25.86	-0.479817	0.418891	FALSE	4.1
Posp1750	Isocortex - Bilateral	27762142	9792.56	0.035273	WT	PFF	WT_PFF	18.74	-2.42633	0.424367	TRUE	6.8
Posp1752	Isocortex - Bilateral	10091526	38.4727	0.000381	WT	PFF	WT_PFF	17.55	-1.76633	0.424367	TRUE	2.4
Posp1754	Isocortex - Bilateral	26635902	1907.94	0.007163	WT	PFF	WT_PFF	19.86	0.34367	0.421629	TRUE	2.5
Posp1887	Isocortex - Bilateral	25400514	2477.94	0.009755	KO	PFF	KO_PFF	17.51	-5.04029	0.394251	TRUE	1.8
Posp1889	Isocortex - Bilateral	25879630	112.381	0.000434	WT	PFF	WT_PFF	26.1	-4.01586	0.396988	FALSE	5.9
Posp2108	Isocortex - Bilateral	18249324	319.931	0.001753	KO	PBS	KO_PBS	24.06	0.910183	0.40794	FALSE	1.2
Posp2110	Isocortex - Bilateral	19594916	326.005	0.001664	WT	PBS	WT_PBS	25.14	0.564142	0.40794	FALSE	1
Posp2111	Isocortex - Bilateral	20635050	439.398	0.002129	WT	PBS	WT_PBS	24.13	-0.275858	0.40794	FALSE	2.6
Posp2113	Isocortex - Bilateral	19263478	1064.83	0.005528	WT	PFF	WT_PFF	24.79	0.634142	0.405202	FALSE	1.8
Posp2114	Isocortex - Bilateral	16917914	989.659	0.00585	WT	PFF	WT_PFF	23.85	-1.42586	0.405202	FALSE	1.4
Posp2162	Isocortex - Bilateral	21522274	1375.14	0.006389	WT	PFF	WT_PFF	23.72	0.404142	0.399726	FALSE	2.5
Posp2163	Isocortex - Bilateral	22868928	2093.98	0.009156	KO	PFF	KO_PFF	22.11	-8.01982	0.402464	FALSE	2.5
Posp2164	Isocortex - Bilateral	20258678	370.299	0.001828	KO	PFF	KO_PFF	23.53	-2.74982	0.402464	FALSE	2.3
Posp2165	Isocortex - Bilateral	19037582	500.904	0.002631	WT	PFF	WT_PFF	24.86	-0.0658585	0.402464	FALSE	2.3
Posp2202	Isocortex - Bilateral	9308571	103.522	0.001112	KO	PFF	KO_PFF	28.4	1.08018	0.399726	FALSE	2.3
Posp2204	Isocortex - Bilateral	25358438	1889.72	0.007452	KO	PFF	KO_PFF	27.99	4.94018	0.399726	FALSE	2.3
Posp2911	Isocortex - Bilateral	20022096	27.3358	0.000137	WT	PBS	WT_PBS	26.52	-5.94586	0.449008	FALSE	2.4
Posp2916	Isocortex - Bilateral	21102748	2177.25	0.010317	KO	PFF	KO_PFF	19.15	-4.95029	0.449008	TRUE	2.4
Posp3035	Isocortex - Bilateral	21821866	57.4559	0.000263	KO	PFF	KO_PFF	26.77	2.60018	0.438056	FALSE	2.4
Posp3036	Isocortex - Bilateral	23154096	482.933	0.002086	KO	PBS	KO_PBS	29.74	1.14018	0.438056	FALSE	2.4
Posp3037	Isocortex - Bilateral	19326848	257.159	0.001331	WT	PBS	WT_PBS	26.5	5.10414	0.443532	FALSE	2.2
Posp3038	Isocortex - Bilateral	22044166	48.3439	0.000219	WT	PBS	WT_PBS	23.34	5.63414	0.443532	FALSE	2.1
Posp3251	Isocortex - Bilateral	5.46981e+06	135.414	0.002476	WT	PFF	WT_PFF	26.11	-1.55586	0.410678	FALSE	4.2
Posp3253	Isocortex - Bilateral	22552652	713.01	0.003162	WT	PFF	WT_PFF	25.97	1.45414	0.410678	FALSE	2.5
